# Glucose-mediated expansion of a gut commensal bacterium promotes *Plasmodium* infection through alkalizing mosquito midgut

**DOI:** 10.1101/2020.02.27.967315

**Authors:** Mengfei Wang, Yanpeng An, Shengzhang Dong, Yuebiao Feng, Li Gao, Penghua Wang, George Dimopoulus, Huiru Tang, Jingwen Wang

## Abstract

**SUMMARY:** Dietary sugar is the major energy source for mosquitoes, but its influence on mosquitoes’ capability to transmit malaria parasite remains unclear. Here we show that *Plasmodium berghei* infection changes global metabolism of *Anopheles stephensi* with the most significant impact on glucose metabolism. Supplementation of glucose or trehalose (the main hemolymph sugar) to mosquito increases *Plasmodium* infection by alkalizing the mosquito midgut. The glucose/trehalose diets promote rapid growth of a commensal bacterium, *Asaia bogorensis*, which remodels glucose metabolism and consequently increases midgut pH. The pH increase in turn promotes *Plasmodium* gametogenesis. We also demonstrate the sugar composition from different natural plants influences *A. bogorensis* growth and *Plasmodium* infection is associated with their capability to expand *A. bogorensis*. Altogether, our results demonstrate that dietary glucose is an important factor that determines mosquito’s competency to transmit *Plasmodium* and further highlight a key role for mosquito-microbiota metabolic interactions in regulating development of malaria parasite.
