## Supplemental Table 2 for "Glucose-mediated expansion of a gut commensal bacterium promotes *Plasmodium* infection through alkalizing mosquito midgut"

### Sheet: -1dpi
Gene_id	Gene description	FC(G/S)	Log2FC(G/S)	Pvalue	Padjust	raw counts_-1dpi_S	raw counts_1dpi_G
ASTE006502	Sorbitol dehydrogenase	0.546	-0.873857	2.97359e-24	1.46167e-20	156.493	81.8767
ASTE015861	Glycine N-methyltransferase	0.504	-0.987243	2.12309e-24	1.46167e-20	73.2233	34.8533
ASTE010380	Phospholipase	0.373	-1.42184	9.34591e-24	3.06265e-20	8.85333	2.46333
ASTE010030	Phospholipase	0.584	-0.776419	4.70496e-22	7.70907e-19	36.3233	19.8833
ASTE016274	Sorbitol dehydrogenase	0.498	-1.0063	3.52518e-22	7.70907e-19	481.777	223.2
ASTE005873	3-hydroxyacyl-CoA dehydrogenase	0.483	-1.04946	4.28187e-22	7.70907e-19	225.62	98.33
ASTE006524	Chitin binding Peritrophin	0.572	-0.80671	2.92366e-21	4.10607e-18	306.183	169.53
ASTE002333	inorganic phosphate cotransporter	0.412	-1.28095	4.88436e-21	6.00227e-18	3.63	1.19
ASTE014827	-	0.545	-0.876056	6.31375e-21	6.81002e-18	665.053	359.7
ASTE004534	inorganic phosphate cotransporter	0.618	-0.695406	6.92708e-21	6.81002e-18	264.067	160.183
ASTE005967	UTP--glucose-1-phosphate uridylyltransferase	0.614	-0.704056	1.87761e-20	1.67807e-17	610.367	393.99
ASTE008948	-	0.489	-1.03343	7.62956e-18	6.25052e-15	181.793	75.4667
ASTE005498	-	2.664	1.41374	2.13891e-17	1.50197e-14	46.0067	255.147
ASTE016094	Regulator of G-protein signaling	0.644	-0.634832	2.097e-17	1.50197e-14	56.4033	35.27
ASTE002667	Aconitate hydratase	1.521	0.605238	2.68377e-17	1.75894e-14	227.368	345.879
ASTE005920	SLIT and NTRK-like protein 2	0.52	-0.942407	6.88935e-16	4.23307e-13	60.7967	28.6767
ASTE015132	-	0.485	-1.04404	3.03301e-15	1.75397e-12	3731.06	1550.96
ASTE008049	Serine/threonine-protein kinase	0.599	-0.738622	5.17892e-15	2.82855e-12	29.66	17.4233
ASTE016361	L-dopachrome tautomerase	0.588	-0.766778	8.05302e-15	4.1668e-12	174.543	97.91
ASTE010103	Carbohydrate binding domain	0.557	-0.844377	1.72672e-14	8.48768e-12	31.6433	16.41
ASTE008966	ATP-binding cassette sub-family A member 3	0.638	-0.648969	2.12037e-14	9.89437e-12	45.1333	27.93
ASTE009519	-	0.609	-0.715069	2.21418e-14	9.89437e-12	106.343	62.9367
ASTE006623	Hexamerin-1	0.447	-1.16182	3.02242e-14	1.29189e-11	20.8167	6.75333
ASTE016003	Cytochrome P450	0.507	-0.979614	4.8056e-14	1.96849e-11	35.6967	15.7533
ASTE014770	-	0.425	-1.236	8.29188e-14	3.2607e-11	4.92667	1.14667
ASTE002155	insulin like peptide 5	1.905	0.929853	9.10189e-14	3.44156e-11	6.395	12.183
ASTE014968	-	1.637	0.711386	1.23867e-13	4.51013e-11	304.83	532.347
ASTE004833	Flexible cuticle protein	1.604	0.681488	1.58366e-13	5.56036e-11	53.3	89.8833
ASTE016151	Probable multidrug resistance-associated protein	0.573	-0.802415	3.421e-13	1.15972e-10	10.2633	5.49667
ASTE009458	SOCS	0.596	-0.745856	4.65318e-12	1.52485e-09	47.153	28.118
ASTE015941	Cytochrome P450	1.667	0.736885	6.65556e-12	2.11067e-09	47.6033	85.5767
ASTE003044	Inhibitor of nuclear factor kappa-B kinase subunit beta	0.633	-0.658032	9.27874e-12	2.8506e-09	12.4157	7.86833
ASTE008058	Argininosuccinate synthase	0.49	-1.02784	1.55443e-11	4.6308e-09	12.8733	4.75333
ASTE006756	Serine protease snake	0.654	-0.611939	2.46045e-11	7.11431e-09	40.0267	25.4133
ASTE008950	Cardioacceleratory peptide receptor	0.603	-0.728622	2.7348e-11	7.68167e-09	17.5967	10.0833
ASTE002870	Transcription activator	0.597	-0.743419	3.05738e-11	8.17406e-09	399.197	235.663
ASTE004697	Mannose-1-phosphate guanyltransferase alpha(GMPPA)	1.505	0.589879	3.07639e-11	8.17406e-09	18.261	27.485
ASTE000500	Glycogen synthase	0.716	-0.482898	3.3281e-11	8.61015e-09	103.033	72.9133
ASTE006896	Sphingosine-1-phosphate lyase	0.674	-0.568399	4.56264e-11	1.15014e-08	88.73	58.5767
ASTE009590	Leucine-rich repeat-containing G-protein coupled receptor	0.603	-0.728605	1.00285e-10	2.46476e-08	87.75	49.58
ASTE014655	-	0.582	-0.781556	1.2554e-10	3.0102e-08	39.9333	21.17
ASTE001411	Glycerol-3-phosphate acyltransferase 1	0.727	-0.459191	1.56567e-10	3.66478e-08	111.873	80.18
ASTE016107	Caudal	2.814	1.49269	1.73668e-10	3.97054e-08	2.71867	7.65067
ASTE003859	-	0.621	-0.686805	2.41189e-10	5.38893e-08	277.15	149.43
ASTE000564	V-ATPase_H_N2	0.461	-1.11413	3.84145e-10	8.39228e-08	38.74	17.8967
ASTE001228	Phosphoglucomutase(PGM)	1.291	0.369537	5.42407e-10	1.15922e-07	176.034	227.425
ASTE010191	Caspase	0.565	-0.824146	8.47679e-10	1.77309e-07	159.553	79.0167
ASTE005408	Aldose reductase	0.661	-0.597978	1.36053e-09	2.78654e-07	101.547	64.7633
ASTE008724	UDP-glucuronosyltransferase 1-7C	0.656	-0.609181	1.65819e-09	3.32687e-07	57.1067	36.0333
ASTE010743	Angiopoietin-related protein	0.587	-0.768021	1.75907e-09	3.45869e-07	38.21	20.43
ASTE007267	Carotenoid isomerooxygenase	0.579	-0.789298	2.15859e-09	4.161e-07	229.153	116.26
ASTE003173	Solute carrier organic anion transporter family member 5	1.505	0.589803	2.91539e-09	5.51176e-07	26.69	42.54
ASTE010343	Ester hydrolase C11orf54	0.69	-0.536242	4.08887e-09	7.58446e-07	220.193	149.43
ASTE004871	FGGY carbohydrate kinase	0.658	-0.603686	5.76399e-09	1.04937e-06	25.89	16.3
ASTE011304	Fat-like cadherin-related tumor suppressor	0.573	-0.802422	6.86642e-09	1.22734e-06	4.46	2.20333
ASTE006277	Glyceraldehyde-3-phosphate dehydrogenase 2(GAPDH)	1.537	0.620706	7.46164e-09	1.30992e-06	1030.26	1584.15
ASTE002004	Glycine cleavage system H protein	0.629	-0.668777	8.21718e-09	1.41725e-06	204.69	121.62
ASTE006915	Estrogen receptor	0.694	-0.52749	8.36283e-09	1.4175e-06	21.34	15.67
ASTE006919	Carboxyl transferase	0.655	-0.611389	1.16695e-08	1.94446e-06	53.82	33.5933
ASTE010245	PGRPLD	0.643	-0.636818	1.25485e-08	2.05607e-06	37.6337	24.2033
ASTE003203	Acetyltransferase	0.629	-0.669732	1.6994e-08	2.73882e-06	36.78	21.46
ASTE011446	Rho GTPase-activating protein	0.564	-0.826031	1.99897e-08	3.16966e-06	5.78333	2.71333
ASTE010406	Peritrophin-1	0.664	-0.590613	2.034e-08	3.174e-06	2343.55	1544.58
ASTE008276	Isocitrate dehydrogenase(IDH)	1.356	0.439376	2.32331e-08	3.56882e-06	312.924	424.33
ASTE016092	Acetyl-CoA carboxylase	0.705	-0.503407	2.41069e-08	3.64608e-06	138.733	95.6067
ASTE007947	ATP-citrate synthase(ACLY)	1.455	0.541958	3.37746e-08	5.03088e-06	53.1517	77.386
ASTE011344	Ribose-phosphate pyrophosphokinase	0.718	-0.477108	4.55361e-08	6.68157e-06	126.58	88.6133
ASTE000616	salivary gland allergen	0.667	-0.583415	6.12063e-08	8.84881e-06	472.217	305.007
ASTE003827	Leucine rich repeat	0.537	-0.89664	6.54884e-08	9.19737e-06	2.80667	0.956667
ASTE005917	Leucine rich repeat	0.598	-0.742019	6.5329e-08	9.19737e-06	52.7467	27.7567
ASTE000165	Beta-galactosidase-1-like protein(GLB1L3)	1.574	0.655225	7.72894e-08	1.06257e-05	10.7353	16.9067
ASTE009397	Vanin-like protein	0.635	-0.654568	7.78198e-08	1.06257e-05	112.967	66.2533
ASTE004661	-	0.631	-0.664311	8.28907e-08	1.1163e-05	119.993	70.27
ASTE011209	Fructose-bisphosphate aldolase	0.778	-0.362234	9.20589e-08	1.22301e-05	935.383	722.743
ASTE000849	GTPase-activating protein	0.679	-0.557523	1.21017e-07	1.58629e-05	14.8067	11.35
ASTE004793	Cationic amino acid transporter	0.659	-0.601588	1.27854e-07	1.65386e-05	8.88333	5.59667
ASTE006127	Dipeptidase 1	0.67	-0.576885	1.31516e-07	1.67913e-05	17.3867	9.05333
ASTE003341	Multidrug resistance-associated protein	0.656	-0.609028	1.39653e-07	1.76017e-05	21.93	11.3233
ASTE004135	6-phosphogluconate dehydrogenase	0.738	-0.437717	1.53658e-07	1.91216e-05	83.4533	61.82
ASTE006855	Membrane-bound alkaline phosphatase	1.835	0.875431	1.67233e-07	2.05508e-05	2.67	7.72667
ASTE004399	Trypsin	0.727	-0.45922	2.09849e-07	2.54694e-05	74.6233	53.36
ASTE001450	Peroxisomal carnitine	0.669	-0.578862	2.19113e-07	2.62695e-05	339.487	214.853
ASTE011281	Defensin	0.581	-0.783321	2.72718e-07	3.23023e-05	2805.31	1629.96
ASTE000487	Hypoxia-inducible factor-1	0.771	-0.375193	3.59904e-07	4.21216e-05	47.23	32.78
ASTE006695	Chitin binding Peritrophin	0.706	-0.502087	3.90299e-07	4.51416e-05	300.407	208.27
ASTE010050	insulin like peptide 4	2.373	1.24682	4.00293e-07	4.57591e-05	4.158	9.86767
ASTE006305	-	0.7	-0.515546	4.23436e-07	4.78483e-05	29.2133	19.7767
ASTE009456	Chitin binding Peritrophin-A domain	0.691	-0.532549	4.43492e-07	4.95451e-05	2753.47	2004.59
ASTE002312	Cysteine-rich secretory protein	0.618	-0.695215	5.26722e-07	5.81821e-05	15.9	8.72667
ASTE003684	Tetrahydrofolate dehydrogenase	0.739	-0.435994	6.22322e-07	6.79784e-05	39.2367	29.3467
ASTE009395	Trypsin	0.703	-0.507824	6.40926e-07	6.92412e-05	54.9167	35.5967
ASTE003958	Galactose-1-phosphate uridyl transferase(GALT)	1.478	0.564451	6.55114e-07	6.92519e-05	64.0667	94.7433
ASTE007106	Cecropin2	0.689	-0.53702	6.50699e-07	6.92519e-05	2433.99	1677.49
ASTE004754	Vesicular glutamate transporter	0.719	-0.475497	6.62488e-07	6.92863e-05	14.89	10.3867
ASTE016155	Serpin	0.567	-0.819278	6.76684e-07	7.00261e-05	8.05333	3.16667
ASTE009739	Aspartate aminotransferase	0.785	-0.349123	7.57833e-07	7.76068e-05	135.237	105.49
ASTE010675	Perilipin	1.443	0.529249	8.00856e-07	8.11672e-05	89.2333	142.863
ASTE009036	Trypsin	0.75	-0.415008	8.46274e-07	8.48951e-05	82.3133	61.01
ASTE006382	-	0.629	-0.669361	8.70417e-07	8.6435e-05	1927.24	1080.32
ASTE015097	-	0.581	-0.78348	1.09582e-06	0.00010773	1.91333	0.836667
ASTE008338	Carboxypeptidase	0.706	-0.501576	1.2955e-06	0.0001261	307.07	210.05
ASTE001186	BTB/POZ domain	0.597	-0.743301	1.45253e-06	0.000139999	2.22667	1.05333
ASTE007372	Maltase	0.7	-0.514424	1.56973e-06	0.000149825	182.393	122.3
ASTE011212	Gelsolin	0.688	-0.539518	2.03562e-06	0.000192424	427.567	279.203
ASTE011123	-	1.515	0.59913	2.31804e-06	0.000217035	134.92	226.313
ASTE007325	GATA zinc finger	0.709	-0.495859	2.40878e-06	0.000223403	13.2467	9.24667
ASTE010488	-	0.659	-0.601684	2.82854e-06	0.000257808	459.117	281.143
ASTE002437	Cathepsin	0.608	-0.717258	2.83219e-06	0.000257808	5.98333	2.99333
ASTE007952	Myosin-IA	0.763	-0.389638	3.08279e-06	0.000278045	58.1667	44.33
ASTE008723	Serine protease	0.681	-0.554075	3.62945e-06	0.000324374	21.3967	13.5767
ASTE000979	-	0.742	-0.430833	3.93988e-06	0.000346278	19.9967	15.05
ASTE003553	Serine protease	0.78	-0.358069	3.94499e-06	0.000346278	32.5733	24.7067
ASTE015931	Actin	1.26	0.33391	4.22041e-06	0.000367176	781.543	1013.02
ASTE005726	Aminomethyltransferase	0.659	-0.602241	4.58566e-06	0.000395452	31.67	19.1233
ASTE005919	Leucine-rich repeats and immunoglobulin-like domains	0.693	-0.528384	4.96541e-06	0.000424478	66.06	43.5767
ASTE005979	Peptidase	1.314	0.393626	5.1589e-06	0.000437217	1311.04	1773.38
ASTE006887	Fatty acid desaturase	0.686	-0.542944	5.9826e-06	0.000502692	324.48	213.18
ASTE002872	Peroxidasin	1.513	0.597722	6.06986e-06	0.000505702	48.1133	81.0233
ASTE006893	-	0.691	-0.533912	6.60538e-06	0.000545693	53.3667	35.69
ASTE008328	UDP-glucuronosyltransferase 1-6	0.743	-0.427777	7.17399e-06	0.000587729	62.7267	45.72
ASTE004295	LITAF-like zinc ribbon domain	0.716	-0.481892	7.74923e-06	0.000629609	48.97	29.5833
ASTE003950	Spectrin beta chain	0.802	-0.317804	7.90969e-06	0.000637378	70.2067	71.4633
ASTE016283	Trypsin	0.775	-0.367292	9.0495e-06	0.000723298	184.29	141.693
ASTE008041	Proton-coupled folate transporter	0.723	-0.468028	9.56353e-06	0.000758218	86.2567	60.6333
ASTE004742	Hydroxysteroid dehydrogenase	1.318	0.397829	1.04892e-05	0.000824956	38.8067	55.3267
ASTE007953	-	0.737	-0.440129	1.15365e-05	0.000892108	8.87	6.34333
ASTE010394	GDP-mannose 4,6 dehydratase	0.754	-0.408008	1.15699e-05	0.000892108	284.72	214.037
ASTE002096	G-protein	0.765	-0.386877	1.16153e-05	0.000892108	16.0267	14.3
ASTE000878	Integrin alpha	0.689	-0.538404	1.25689e-05	0.000957868	40.1367	37.8267
ASTE008547	-	1.411	0.496357	1.35412e-05	0.00102403	178.307	266.847
ASTE010860	Fibrinogen-like protein	0.733	-0.448064	1.42092e-05	0.00106634	102.627	73.4833
ASTE004546	-	0.7	-0.515166	1.45392e-05	0.00108284	12.22	8.10333
ASTE002303	BTG family	0.705	-0.503476	1.49336e-05	0.00109068	55.79	37.8033
ASTE001610	Vitellogenin	0.756	-0.404311	1.49773e-05	0.00109068	24.2667	17.91
ASTE005839	Glucose transporter type 1	1.851	0.889003	1.49773e-05	0.00109068	6.815	12.6207
ASTE008259	Hexokinase type 2(HK2)	1.375	0.459753	1.52727e-05	0.00109635	67.368	92.6517
ASTE006017	Chitin synthase	0.77	-0.37777	1.52782e-05	0.00109635	26.72	19.8767
ASTE009168	Tetraspannin	0.646	-0.630748	1.54557e-05	0.00110105	2.90333	1.61
ASTE005968	APS_kinase	1.434	0.520153	1.62157e-05	0.00114688	82.08	126.013
ASTE001216	Protein mesh	0.747	-0.421154	1.66048e-05	0.00116602	141.3	110.5
ASTE004497	Adaptin	0.77	-0.377028	1.67856e-05	0.00117035	18.88	14.2833
ASTE011126	-	0.659	-0.601159	1.69278e-05	0.00117195	12.52	7.42333
ASTE010540	Serine protease	1.54	0.622822	1.84771e-05	0.00126685	14.01	25.3433
ASTE000363	aldehyde dehydrogenase(ALDH)	1.511	0.595641	1.85562e-05	0.00126685	424.522	641.513
ASTE016150	Membrane alanyl aminopeptidase	0.797	-0.326838	1.94802e-05	0.00132076	257.027	203.58
ASTE007175	Upstream-binding protein	0.782	-0.354279	1.98e-05	0.00133324	30.9667	24.45
ASTE016272	Sorbitol dehydrogenase	0.665	-0.588141	2.06003e-05	0.0013777	787.177	73.7567
ASTE002954	Venom dipeptidyl peptidase	0.767	-0.382316	2.08094e-05	0.00138228	11.2533	8.52
ASTE009906	Insulin-like growth factor-binding protein	0.755	-0.405116	2.17329e-05	0.00143393	53.9767	40.1333
ASTE008459	Sulfotransferase	0.728	-0.457924	2.25009e-05	0.00147471	57.21	39.99
ASTE004485	Phosphoenolpyruvate carboxykinase(PEPCK)	0.609	-0.715301	2.29273e-05	0.0014927	9.33	3.43
ASTE007399	A-kinase anchor protein	0.789	-0.342577	2.36936e-05	0.00153244	52.7133	40.7933
ASTE004517	Leucine rich repeat	0.788	-0.343832	2.40238e-05	0.00154364	73.5567	57.7
ASTE005033	CD36 family	2.423	1.27682	2.46781e-05	0.00157539	7.31933	17.735
ASTE010192	Caspase-1	0.637	-0.651513	2.5184e-05	0.00159731	59.48	31.4967
ASTE002907	Dual specificity phosphatase	0.752	-0.411968	2.56545e-05	0.00161673	26.7167	18.9633
ASTE001541	UDP-glucose 4-epimerase	0.759	-0.398389	2.65195e-05	0.00163763	11.9333	8.84
ASTE010051	insulin like peptide 3	1.475	0.561109	2.62399e-05	0.00163763	14.0737	20.7643
ASTE005421	Inactive ubiquitin carboxyl-terminal hydrolase	0.733	-0.447336	2.65434e-05	0.00163763	12.3333	8.73
ASTE003094	Facilitated trehalose transporter Tret1	0.767	-0.383373	2.66525e-05	0.00163763	29.7	23.24
ASTE009073	Facilitated trehalose transporter Tret1	1.483	0.568271	2.69057e-05	0.00164292	7.95333	12.9267
ASTE006285	Adenosylhomocysteinase	0.69	-0.534743	2.74499e-05	0.0016658	440.513	285.43
ASTE008150	Whirlin	0.674	-0.569889	2.81644e-05	0.00168832	6.55	3.92
ASTE002643	Malate synthase	0.692	-0.530488	2.80806e-05	0.00168832	21.2967	13.7933
ASTE004212	Synaptic vesicle glycoprotein	0.74	-0.435182	2.93549e-05	0.00174304	78.9167	65.41
ASTE009265	Dystonin	0.781	-0.356659	2.94319e-05	0.00174304	36.52	28.8767
ASTE010353	Nicotinamide riboside kinase 1	0.769	-0.379793	2.97209e-05	0.00174962	36.3967	26.5933
ASTE008619	Protein timeless	0.798	-0.325444	3.1191e-05	0.00182523	113.693	81.1267
ASTE004977	-	0.66	-0.59866	3.3962e-05	0.00197562	89.8767	58.8167
ASTE015907	cytochrome P450	0.617	-0.697456	3.46773e-05	0.00200537	7.65667	2.65
ASTE005696	hydroxysteroid dehydrogenase	0.683	-0.550625	3.62077e-05	0.00208163	44.3	28.0867
ASTE016135	Myrosinase	0.624	-0.680486	3.64247e-05	0.00208192	2.56667	0.726667
ASTE005036	Haemolymph juvenile hormone binding protein	1.415	0.500393	3.8138e-05	0.00216725	138.417	204.66
ASTE004385	alpha-glucan-branching enzyme	0.768	-0.380003	3.90209e-05	0.00219415	101.6	76.83
ASTE009835	Arrestin domain-containing protein	0.691	-0.532436	3.90578e-05	0.00219415	43.3267	27.7567
ASTE005466	N-acetyl-D-glucosamine kinase	0.724	-0.466657	3.97025e-05	0.0022177	55.85	39.5133
ASTE014953	-	0.658	-0.603062	4.0028e-05	0.00222325	1.83333	1.05333
ASTE004908	Prominin-like protein	0.74	-0.434788	4.39088e-05	0.0024251	33.94	24.21
ASTE007164	High affinity cGMP-specific 3',5'-cyclic phosphodiesterase	0.813	-0.298851	4.48881e-05	0.00246534	20.76	16.2767
ASTE000508	Voltage-dependent calcium channel type A	0.736	-0.441663	4.59914e-05	0.0025119	6.91667	4.91
ASTE005894	C-type lectin	0.757	-0.401339	4.85764e-05	0.00263842	516.997	383.51
ASTE000153	sugar symporter	0.709	-0.496161	5.41395e-05	0.00292443	13.59	9.11667
ASTE008194	Trypsin	0.726	-0.462346	5.76421e-05	0.00308478	37.4467	26.0867
ASTE003379	-	1.379	0.464057	5.77357e-05	0.00308478	4.84667	7.06667
ASTE000053	Glutamine synthetase	0.762	-0.391843	5.93891e-05	0.00315597	212.55	158.21
ASTE001412	L-threonine aldolase	0.74	-0.434616	6.66108e-05	0.0035207	35.6033	25.5467
ASTE003858	Protein phosphatase	0.811	-0.301618	6.86131e-05	0.00360714	40.5167	32.6433
ASTE006192	Carboxypeptidase	0.681	-0.555276	7.15034e-05	0.0037391	29.9867	18.4133
ASTE005445	NADH dehydrogenase	1.35	0.433006	7.22665e-05	0.003759	65.5533	93.05
ASTE005828	Unstructured region C-term to UIM in Ataxin3	0.706	-0.502307	7.50768e-05	0.00388463	3.35	2.20667
ASTE007813	Drought induced 19 protein	1.579	0.658755	7.7829e-05	0.00398509	1.38	4.32667
ASTE003694	PH domain associated with Beige	0.802	-0.318666	7.74498e-05	0.00398509	20.3167	15.7467
ASTE000247	Neuronal acetylcholine receptor	0.681	-0.553542	7.85244e-05	0.00399986	2.69333	1.68333
ASTE009787	Trifunctional purine biosynthetic protein adenosine	0.725	-0.463995	7.9741e-05	0.00404089	64.5067	49.6367
ASTE010011	Ecotropic viral integration	0.805	-0.312651	8.13619e-05	0.00409489	40.2767	33.4867
ASTE015265	-	0.68	-0.557435	8.16396e-05	0.00409489	12.1067	7.40667
ASTE004543	-	0.653	-0.615175	8.38211e-05	0.00418297	31.3267	17.08
ASTE008982	-	0.709	-0.497035	8.5351e-05	0.00421651	284.67	189.23
ASTE011491	Myosin regulatory light chain	1.29	0.367134	8.50151e-05	0.00421651	518.78	687.807
ASTE005347	RIMS-binding protein	0.7	-0.515092	8.61703e-05	0.0042357	8.34667	5.27333
ASTE004732	Spondin	0.765	-0.38656	9.23967e-05	0.00451916	58.4433	43.7567
ASTE000499	MFS	1.519	0.603568	9.44203e-05	0.00459528	11.1367	20.43
ASTE010909	EcKinase	1.515	0.598878	0.000100473	0.00484192	13.2033	23.97
ASTE010100	Carbohydrate binding domain	1.348	0.43031	9.99826e-05	0.00484192	94.3967	133.74
ASTE002335	Immunoglobulin I-set domain	0.734	-0.44704	0.000106401	0.0051026	10.1733	7.14
ASTE005566	Plastin	0.835	-0.260372	0.000107034	0.00510804	72.7633	60.5167
ASTE014482	-	0.781	-0.356841	0.000109427	0.005197	1440.01	1103.86
ASTE011293	Fatty acid 2-hydroxylase	0.719	-0.475559	0.000111681	0.00527856	25.76	18.34
ASTE010938	Phosphatidylethanolamine	1.34	0.422293	0.000113287	0.00532883	214.453	284.987
ASTE002264	Semaphorin	0.769	-0.379317	0.000115728	0.00536988	7.57667	6.77667
ASTE002474	-	0.814	-0.297369	0.000115556	0.00536988	90.1233	72.7833
ASTE004580	maltase	1.152	0.204412	0.000116258	0.00536988	499.161	575.142
ASTE007956	Carnitine O-palmitoyltransferase	0.786	-0.347093	0.000116345	0.00536988	83.38	64.5133
ASTE007306	FYVE zinc finger	0.787	-0.345571	0.000119849	0.00550578	15.81	12.22
ASTE003993	LLGL2	0.755	-0.404584	0.000120664	0.00551744	34.96	26.1933
ASTE006521	TGF-beta receptor	0.711	-0.491804	0.000129668	0.00590167	3.67333	2.32
ASTE014356	-	0.736	-0.443056	0.000130636	0.00591836	1.21333	0
ASTE003511	Serpin	1.4	0.485222	0.00013128	0.00592025	115.933	174.597
ASTE007043	Autophagy-related protein 13	0.722	-0.470174	0.000134294	0.00602851	45.0167	30.99
ASTE004666	-	0.678	-0.561127	0.000138411	0.00618509	1.25667	1.32333
ASTE004581	Maltase	0.76	-0.396084	0.000141846	0.00630992	39.5467	29.1833
ASTE005296	5'-nucleotidase	0.777	-0.363762	0.000148164	0.00656127	189.927	143.903
ASTE002427	5'-AMP-activated protein kinase	0.792	-0.335686	0.000151503	0.00666448	70.2033	54.86
ASTE006098	Galectin	0.737	-0.440604	0.000151851	0.00666448	191.01	137.373
ASTE005610	CUGBP Elav-like family	1.362	0.445271	0.000154388	0.00674571	37.9033	54.79
ASTE000932	Transcriptional regulator	0.684	-0.548984	0.000158332	0.00688745	22.6	13.8067
ASTE010160	Protein-tyrosine phosphatase	0.798	-0.324811	0.00015996	0.0069276	11.2767	8.84333
ASTE009248	-	0.657	-0.606127	0.000162857	0.00702216	46	24.1167
ASTE009689	-	0.809	-0.305643	0.000164266	0.00705195	100.33	84.9933
ASTE008586	Protein kinase	0.735	-0.444517	0.000166906	0.00713413	16.8067	10.26
ASTE002495	CRAL/TRIO domain	0.747	-0.420705	0.000169444	0.00718017	27.93	20.09
ASTE006033	-	0.804	-0.31432	0.000168851	0.00718017	1674.65	1376.83
ASTE011346	Cell morphogenesis N-terminal	0.74	-0.434788	0.000174105	0.00734605	5.3	3.72667
ASTE007997	Trypsin	0.737	-0.439486	0.000181051	0.00760647	53.6133	37.56
ASTE004842	Solute carrier family 28 member 3	0.746	-0.42344	0.000184515	0.00768631	26.16	18.8433
ASTE010533	Proton-coupled folate transporter	0.689	-0.537468	0.000183859	0.00768631	14.5533	8.81
ASTE008151	-	0.721	-0.472319	0.000187636	0.00771561	80.4667	55.1567
ASTE015033	-	0.675	-0.567151	0.000188584	0.00771561	28.8333	35.21
ASTE003364	Destabilase	0.732	-0.449528	0.000190712	0.00771561	45.9733	32.38
ASTE005612	RNA recognition motif	1.447	0.533332	0.000190669	0.00771561	12.6733	19.6233
ASTE000551	CRAL/TRIO domain	0.711	-0.49132	0.000190685	0.00771561	32.1067	21.4233
ASTE001971	RhoGEF domain	0.792	-0.336757	0.000189867	0.00771561	7.39	6.15
ASTE009074	Facilitated trehalose transporter Tret1	0.733	-0.448825	0.000188575	0.00771561	18.71	13.1
ASTE011402	V-ATPase_H_N3	0.707	-0.49936	0.000198467	0.00799642	168.137	118.943
ASTE004187	Sodium/calcium exchanger	0.704	-0.507224	0.000199492	0.00800494	829.297	536.22
ASTE000101	FMN-dependent dehydrogenase	0.71	-0.494854	0.000203082	0.00811586	20.8733	13.7333
ASTE009709	Insect pheromone-binding family	1.314	0.393477	0.000210317	0.00837097	646.833	852.297
ASTE007504	Nucleoside diphosphate kinase	0.817	-0.291705	0.000222461	0.00881859	2934.67	2453.28
ASTE006432	Basic region leucine zipper	0.786	-0.347578	0.000227863	0.00899647	92.88	73.1433
ASTE003405	-	0.71	-0.493282	0.000232246	0.00913285	11.3867	9.90667
ASTE002401	Phosphoglycerate mutase 2	2.608	1.38336	0.000249582	0.00977545	7.33567	19.137
ASTE009400	-	0.665	-0.588384	0.000253575	0.00989244	1.13667	0.606667
ASTE004519	Ubiquitin-like oligomerisation domain	0.753	-0.409164	0.000255773	0.00993874	4.89333	3.14
ASTE016122	Glutactin	0.734	-0.447035	0.000258329	0.00999854	24.5667	17.1233
ASTE010101	Carbohydrate binding domain	0.734	-0.446455	0.000261176	0.0100508	28.3033	17.47
ASTE010007	Troponin	1.241	0.311293	0.000261725	0.0100508	420.727	533.423
ASTE009883	Transmembrane amino acid transporter	0.815	-0.294285	0.000274095	0.010485	108.323	88.6867
ASTE011204	Glucose dehydrogenase	0.78	-0.357902	0.000278522	0.010613	42.3	32.3867
ASTE003740	Diacylglycerol kinase	0.724	-0.466037	0.000282461	0.0107215	6.77	4.61333
ASTE005797	Cadherin	0.666	-0.586718	0.000286934	0.0108494	5.89667	3.16
ASTE008125	-	0.782	-0.355513	0.000295574	0.011095	179.36	150.537
ASTE002628	Endoribonuclease	0.761	-0.39438	0.000295686	0.011095	321.77	239.11
ASTE006201	ATPase	1.26	0.33329	0.000301636	0.0112752	589.42	753.667
ASTE002346	Carbonic anhydrase	0.757	-0.401053	0.000306154	0.0114008	110.623	85.3867
ASTE004443	Aconitase	1.783	0.834938	0.000311478	0.0115118	112.523	200.716
ASTE004155	Mannose-1-phosphate guanyltransferase beta(GMPPB)	1.387	0.472374	0.000311095	0.0115118	20.1123	27.9037
ASTE004448	MFS	0.824	-0.280124	0.000318511	0.0117277	43.4533	35.9633
ASTE004334	TEA/ATTS domain family	0.77	-0.376625	0.000324382	0.0118993	15.8767	12.3567
ASTE010261	3'5'-cyclic nucleotide phosphodiesterase	0.748	-0.418239	0.000327975	0.0119863	9.63	6.64667
ASTE011575	ATPase	0.766	-0.384563	0.000330161	0.0120215	11.2433	8.37667
ASTE000108	Major intrinsic protein	1.347	0.429492	0.000331396	0.012022	25.44	35.5367
ASTE007475	Beige/BEACH domain	0.732	-0.450444	0.000334491	0.0120896	17.4	12.0767
ASTE001075	Peritrophin-1	0.805	-0.313726	0.000344899	0.0124201	3175.82	2801.66
ASTE011320	Zinc finger	0.7	-0.51468	0.000348321	0.0124976	4.02667	2.53
ASTE004689	enoyl-CoA hydratase	0.83	-0.269278	0.000350068	0.0125146	286.227	237.58
ASTE014250	-	0.673	-0.571158	0.000364943	0.0129884	10.9267	5.95333
ASTE003262	Acidic mammalian chitinase	1.416	0.501904	0.000365965	0.0129884	8.38	13.6167
ASTE000509	Voltage-dependent calcium channel	1.299	0.377597	0.000371953	0.0131535	4.56333	6.16
ASTE000411	-	0.768	-0.380641	0.000379369	0.0133677	137.307	103.327
ASTE005442	Adenosylhomocysteinase	0.796	-0.329587	0.000383393	0.0134612	93.5333	73.2
ASTE005076	Trehalose-phosphatase	0.837	-0.257433	0.000387051	0.0135413	171.537	143.15
ASTE004743	V-ATPase_H_N4	0.961	-0.0571022	0.000401899	0.0140109	922.853	887.04
ASTE007271	Patched family	0.779	-0.360432	0.000403487	0.0140165	38.9267	29.6467
ASTE005985	Facilitated trehalose transporter Tret1	1.492	0.577194	0.000407105	0.0140924	7.51	14.4633
ASTE000227	-	0.83	-0.26831	0.000410941	0.0141753	306.477	256.93
ASTE002473	Biotin/lipoate A/B protein ligase family	0.793	-0.335041	0.000422721	0.01448	132.117	103.773
ASTE002140	-	1.424	0.510354	0.000422096	0.01448	5.42	8.76333
ASTE000589	-	1.293	0.37084	0.000428746	0.0146354	130.43	192.89
ASTE011284	SH3 domain-binding protein	0.835	-0.260371	0.000442548	0.0150543	107.9	82.26
ASTE001573	Sulfate permease family	0.849	-0.236793	0.000458976	0.0155058	170.597	145.197
ASTE008324	EGF-like domain	0.8	-0.321452	0.000458034	0.0155058	64.0033	50.53
ASTE000852	-	0.756	-0.40448	0.000466932	0.0156136	16.7533	12.2133
ASTE009169	Trypsin	0.671	-0.574961	0.000466291	0.0156136	1.69667	0.586667
ASTE009298	Trypsin	0.744	-0.427382	0.000464031	0.0156136	24.3033	17.1833
ASTE003844	Sodium/hydrogen exchanger	0.815	-0.295099	0.000472118	0.0156276	146.2	117.42
ASTE007049	Ciliary rootlet component	1.492	0.576765	0.000471422	0.0156276	0.77	1.47
ASTE007011	V-ATPase_C	0.954	-0.0676922	0.000470862	0.0156276	113.737	108.523
ASTE000686	Cullin binding	1.315	0.394539	0.000476073	0.0157056	37.67	40.4033
ASTE010109	Lipase	0.763	-0.389871	0.000484575	0.0159326	8.46333	6.17333
ASTE003143	Inorganic pyrophosphatase	0.835	-0.260582	0.000489026	0.0160254	210.523	176.14
ASTE002400	RNA recognition motif	0.754	-0.406427	0.000495607	0.0161871	39.24	28.3567
ASTE009404	Glucose-6-phosphate dehydrogenase	0.779	-0.359709	0.000501298	0.0163187	33.6433	25.6567
ASTE002080	TipE	0.744	-0.427434	0.000503869	0.0163362	3.29333	2.95333
ASTE011434	Helix-loop-helix DNA-binding domai	0.813	-0.29885	0.000505158	0.0163362	27.7167	24.6033
ASTE016137	Cysteine-rich secretory protein	1.501	0.585783	0.000519589	0.0167478	12.4233	27.6067
ASTE006582	-	0.763	-0.390242	0.000528983	0.0169932	13.3733	13.2367
ASTE001036	Pyridoxal kinase	0.828	-0.272834	0.000530658	0.0169932	458.373	378.337
ASTE011149	Pleckstrin homology domain	0.803	-0.316029	0.000543068	0.0173341	5.48	4.34667
ASTE011430	BSD domain	0.816	-0.292858	0.00054712	0.0174069	47.57	38.9967
ASTE010988	-	1.449	0.53462	0.000551474	0.0174326	13.12	23.4167
ASTE006041	Fibronectin type III domain	0.816	-0.292566	0.000551274	0.0174326	18.1633	14.6567
ASTE003887	Scavenger receptor cysteine-rich domain	0.751	-0.412711	0.000557355	0.017562	5.91	4.23333
ASTE002618	PGRPLC	0.656	-0.607719	0.000561214	0.0176271	22.7693	14.942
ASTE010527	D-aspartate oxidase	0.747	-0.420709	0.000564495	0.0176737	82.7	59.9033
ASTE009547	Indole-3-acetaldehyde oxidase	1.308	0.386898	0.000580289	0.0181105	20.9533	28.95
ASTE010999	Ankyrin repeat	0.725	-0.464921	0.000589935	0.0182954	15.44	10.12
ASTE002912	Glutamate dehydrogenase	1.178	0.23675	0.000589576	0.0182954	279.857	332.157
ASTE010028	Amidase	0.752	-0.410271	0.000596021	0.0183683	52.2667	39.3933
ASTE006892	-	0.76	-0.395503	0.000595215	0.0183683	28.7433	21.0133
ASTE004185	alpha/beta hydrolase	0.669	-0.57957	0.000601724	0.0184285	7.41667	3.35
ASTE003919	-	0.681	-0.553854	0.000600607	0.0184285	0.726667	0.233333
ASTE009981	RNA-binding protein	0.769	-0.379121	0.000609446	0.018607	27.7033	21.8
ASTE003037	Glycosyl hydrolase	0.825	-0.277188	0.000615382	0.0187301	34.0067	31.53
ASTE001425	Pyruvate kinase	1.309	0.388718	0.00062544	0.0189775	392.871	514.358
ASTE005410	Aldo/keto reductase(AKR1B1)	1.638	0.712728	0.000637062	0.0192706	117.307	192.255
ASTE015189	Mitochondrial ATP synthase	0.772	-0.37321	0.000641151	0.0193348	291.307	237.997
ASTE011483	V-ATPase_H_N1	0.496	-1.01073	0.000645491	0.0194062	14.3933	7.14333
ASTE007108	Cecropin	0.491	-1.02375	0.000648094	0.019425	902.491	443.878
ASTE009093	Galactokinase galactose-binding signature	0.762	-0.391217	0.000660279	0.0197301	109.94	81.0667
ASTE014114	-	1.326	0.406918	0.000668996	0.0199073	56.48	79.36
ASTE004553	-	0.805	-0.312963	0.000672284	0.0199073	93.3267	73.1233
ASTE003052	Fructose-1,6-bisphosphatase 1	1.878	0.909636	0.000670394	0.0199073	44.5777	83.7423
ASTE000916	SAICAR synthetase	0.797	-0.328231	0.000675531	0.0199434	98.0267	76.1567
ASTE008202	Transaldolase	0.799	-0.323869	0.000695655	0.020476	313.323	249.013
ASTE000301	Facilitated trehalose transporter Tret1	1.398	0.484055	0.000709531	0.0208221	571.417	799.224
ASTE006579	Fumarylacetoacetate	0.814	-0.297648	0.000714865	0.020906	108.57	87.8833
ASTE015197	-	0.673	-0.571507	0.000716645	0.020906	2.40333	1.08333
ASTE003352	Cuticle protein	1.37	0.453868	0.000721949	0.0209985	111.677	167.853
ASTE006392	-	0.805	-0.312585	0.000747336	0.0216727	8.02333	6.35667
ASTE014952	-	0.676	-0.564096	0.000750647	0.0217047	0.993333	0.64
ASTE001653	Mob1	0.835	-0.260146	0.000759096	0.0218818	33.2167	27.6433
ASTE015240	-	0.748	-0.419815	0.000763447	0.0218818	83.1833	50.12
ASTE008359	Leucine rich repeat	1.297	0.375499	0.000762994	0.0218818	10.8433	15.0367
ASTE010487	-	1.454	0.540214	0.000769577	0.0219933	7.18333	12.8733
ASTE009734	-	0.707	-0.499234	0.000775979	0.022112	164.427	105.993
ASTE007852	Acetyl-coenzyme A synthetase(ACS)	1.412	0.498064	0.00078297	0.0222467	19.3387	27.3123
ASTE006956	-	1.467	0.55326	0.000802806	0.0226793	15.15	29.1167
ASTE010489	-	0.675	-0.566311	0.000801153	0.0226793	767.82	356.203
ASTE008083	MFS	0.789	-0.341012	0.000807266	0.0227399	10.34	7.48
ASTE000981	Gelsolin repeat	0.794	-0.332022	0.000810422	0.0227636	40.52	32.2967
ASTE005479	Vinculin	0.78	-0.358523	0.000827318	0.023172	8.88667	6.56333
ASTE004642	Aminotransferase	0.808	-0.307736	0.000832791	0.0231931	81.9433	65.5267
ASTE016370	-	1.179	0.23759	0.000832696	0.0231931	247.67	296.727
ASTE011314	-	1.315	0.39478	0.000845165	0.0234153	16.4733	22.9233
ASTE009943	Mitochondrial carrier protein	0.838	-0.255297	0.000845534	0.0234153	88.2767	74.1067
ASTE009836	-	0.677	-0.563287	0.000851188	0.0235057	725.343	340.643
ASTE015021	-	0.703	-0.507958	0.000893533	0.0245372	12.0567	7.44667
ASTE007704	Acyltransferase	0.692	-0.531634	0.000891892	0.0245372	36.35	11.98
ASTE002780	Organic solute transporter	1.243	0.313557	0.00090619	0.0248155	97.8	130.013
ASTE000588	Alanine-zipper	1.3	0.378331	0.000946597	0.02585	1227.56	1829.57
ASTE005235	-	0.729	-0.45589	0.000964434	0.0262641	872.557	601.923
ASTE009445	Glycerophosphoryl diester phosphodiesterase	0.834	-0.261311	0.000972262	0.0264042	59.5867	49.1367
ASTE009544	Glycosyl hydrolases	1.416	0.501633	0.000974989	0.0264053	3.34	6.09
ASTE015891	Cytochrome P450	0.791	-0.337824	0.000987475	0.0265969	91.6267	69.9333
ASTE007138	Fatty acid hydroxylase	1.291	0.368294	0.000985723	0.0265969	43.7133	58.8733
ASTE002493	GPI	1.796	0.845336	0.00099124	0.0266254	115.335	207.221
ASTE010877	Glycosyltransferase	1.269	0.34397	0.00100115	0.0268182	115.04	150.613
ASTE014937	-	0.728	-0.457741	0.00100839	0.0269387	57.3333	10.3133
ASTE016302	Trypsin	1.313	0.393109	0.0010162	0.0270739	988.03	1380.75
ASTE016378	ALDH	1.758	0.814693	0.0010394	0.0276171	48.184	84.752
ASTE004545	-	0.727	-0.459338	0.00104679	0.0277386	23.7767	9.95667
ASTE011096	SH3 domain	0.768	-0.380456	0.001055	0.0278809	11.0233	8.14667
ASTE008932	-	0.823	-0.280737	0.00105856	0.0279001	44.1033	35.4333
ASTE001720	Vacuolar protein	0.694	-0.52653	0.00107827	0.0283051	2.43	0.823333
ASTE003879	Arp2/3 complex	0.792	-0.336014	0.00107969	0.0283051	45.51	36.1467
ASTE011146	-	0.811	-0.302987	0.00108741	0.0283995	4.8	3.80333
ASTE008884	-	1.213	0.278305	0.00108907	0.0283995	397.91	508.88
ASTE011444	RNA recognition motif	0.79	-0.340958	0.00110811	0.0288196	1.80333	0
ASTE016269	Adenylate kinase	1.225	0.292217	0.00111655	0.0288332	75.16	93.6467
ASTE002302	SNF2 family	0.842	-0.247799	0.00111743	0.0288332	90.23	71.06
ASTE007044	Autophagy-related protein	0.784	-0.350763	0.00111415	0.0288332	38.29	29.6733
ASTE011680	UDP-glucoronosyl and UDP-glucosyl transferase	0.807	-0.310057	0.0011403	0.0293463	40.8067	32.5033
ASTE009729	Protein-tyrosine phosphatase	0.754	-0.407468	0.00114505	0.0293915	4.92667	3.45667
ASTE011179	RNA-binding protein	0.797	-0.327985	0.00114854	0.0294043	9.7	7.77
ASTE000831	-	0.695	-0.52548	0.00118249	0.0301951	4.01333	1.42667
ASTE002248	Ribosomal protein	0.859	-0.219606	0.00119188	0.030228	6518.68	5838.18
ASTE006599	V-ATPase_G1	1.087	0.121043	0.00119224	0.030228	258.187	280.783
ASTE010013	Mitochondrial carrier protein	1.232	0.301433	0.00119301	0.030228	119.693	150.763
ASTE003702	ER lumen protein retaining receptor	0.819	-0.287746	0.00120475	0.0304471	72.48	59.1067
ASTE009868	Period protein 2/3C-terminal region	0.775	-0.367989	0.00121932	0.0307363	27.24	20.28
ASTE000328	Glycosyl hydrolases	1.247	0.318864	0.00122273	0.0307434	2.68333	3.28
ASTE007471	-	1.349	0.431357	0.00122929	0.0308295	7.12667	9.82667
ASTE000140	-	1.301	0.379677	0.00125235	0.031328	22.6733	31.1933
ASTE011206	CRAL/TRIO domain	1.382	0.466283	0.00131582	0.032832	5.49667	7.90333
ASTE011383	lactate/malate dehydrogenase(MDH)	1.213	0.27921	0.00132199	0.0329024	272.22	330.348
ASTE005409	Aldose reductase	0.823	-0.280931	0.00133837	0.0332261	28.14	22.5
ASTE003306	RNA recognition motif	0.791	-0.338694	0.00135565	0.0335703	14.64	11.3267
ASTE003461	-	0.768	-0.380228	0.00136704	0.0337672	12.0067	9.15667
ASTE006927	Protein kinase C	0.766	-0.383781	0.00137586	0.0338222	4.52333	3.48333
ASTE004002	-	0.826	-0.275379	0.00137614	0.0338222	6.18333	5.04667
ASTE016334	Sarcalumenin	1.248	0.319702	0.00139241	0.0341365	61.2367	79.1867
ASTE007986	V-ATPase_G2	1.131	0.178685	0.00139719	0.0341686	74.3767	84.1833
ASTE010992	Acyltransferase	1.426	0.511751	0.00140112	0.0341796	1.81333	3.16667
ASTE010080	ATPase	0.814	-0.296405	0.00141247	0.0343713	25.4967	19.86
ASTE008814	D-isomer specific 2-hydroxyacid dehydrogenase	0.771	-0.375335	0.00142074	0.0344872	19.6067	14.6133
ASTE011139	Tubulin	0.812	-0.300365	0.00142602	0.0345302	55.7433	44.8067
ASTE005258	Insect cuticle protein	1.431	0.517117	0.00144047	0.0347317	2.24667	6.35667
ASTE004430	PBP/GOBP family	1.354	0.43719	0.00144141	0.0347317	3.63	5.35333
ASTE004453	Flightin	1.248	0.319465	0.00144727	0.0347874	146.177	191.17
ASTE006866	RNA recognition motif	0.819	-0.288548	0.00148522	0.0356126	17.3	14.02
ASTE001517	Mannose-6-phosphate isomerase(MPI)	1.65	0.722642	0.00149083	0.0356602	13.0103	21.4697
ASTE008956	-	0.857	-0.222851	0.00151703	0.0361989	40.7067	34.96
ASTE010890	SNF2 family	1.411	0.496951	0.00153244	0.036478	7.00667	11.7533
ASTE001594	Trypsin	0.832	-0.264991	0.00155179	0.0368495	14.6533	12.0567
ASTE010332	BTB/POZ domain	0.833	-0.263171	0.00156175	0.0369381	45.3867	37.5167
ASTE010610	-	0.712	-0.490968	0.00156304	0.0369381	5.19667	3.39667
ASTE011694	Excitatory amino acid transporter	1.283	0.359899	0.00157739	0.0371879	33.5867	46.0833
ASTE015981	Actin	1.246	0.31709	0.00162254	0.0381608	333.13	429.113
ASTE002253	3'5'-cyclic nucleotide phosphodiesterase	0.848	-0.238237	0.00169947	0.0398096	39.8733	34.6933
ASTE006740	Facilitated trehalose transporter Tret1	0.809	-0.305379	0.00170074	0.0398096	48.2	38.1333
ASTE001265	Facilitated trehalose transporter Tret1	1.374	0.458469	0.00173968	0.0406241	4.36667	6.53667
ASTE002350	-	0.75	-0.414477	0.00175013	0.0407714	64.61	45.5967
ASTE016295	Hemocyanin	1.442	0.52767	0.00176553	0.0409905	1.73333	3.74
ASTE016294	Hemocyanin	1.412	0.497987	0.00176788	0.0409905	3.20667	5.42667
ASTE006208	EF-hand	1.215	0.280712	0.00179372	0.0414919	255.447	322.35
ASTE009336	Lysyl oxidase	1.363	0.447231	0.00180748	0.0417121	7.29	10.9933
ASTE016284	Trypsin	0.851	-0.231923	0.00181304	0.0417423	173.337	147.793
ASTE010384	Scramblase	0.763	-0.389333	0.0018271	0.0419679	25.1767	18.4233
ASTE002395	-	0.819	-0.287794	0.00184609	0.0422068	7.38333	5.99333
ASTE005517	Piwi domain	0.788	-0.343989	0.00184294	0.0422068	29.9667	23.3333
ASTE014651	GNS1/SUR4 family	1.355	0.438375	0.0018979	0.0429913	5.63	8.96667
ASTE007749	Arginase	0.714	-0.486583	0.00188955	0.0429913	32.45	10.91
ASTE009870	SERTA motif	0.768	-0.381279	0.00189723	0.0429913	11.0033	8.21
ASTE007397	Sodium/calcium exchanger protein	0.816	-0.293535	0.00189388	0.0429913	178.61	139.353
ASTE000498	-	0.841	-0.250438	0.00191223	0.0432164	1658.62	1397.48
ASTE005718	FAD dependent oxidoreductase	0.799	-0.323432	0.00193698	0.0436752	57.52	45.4767
ASTE003307	Cyclophilin type peptidyl-prolyl cis-trans isomerase	1.324	0.404804	0.00197189	0.0442596	31.8767	45.4233
ASTE003272	-	0.82	-0.2857	0.00197104	0.0442596	352.39	308.713
ASTE000797	-	0.778	-0.361562	0.00198002	0.0443407	30.67	22.9633
ASTE008227	Ion transport protein	0.796	-0.329944	0.00199872	0.0446579	3.98333	3.77333
ASTE006754	Synaphin	0.814	-0.296549	0.00200871	0.0447793	71.8067	49.6867
ASTE007231	dehydrogenase	1.281	0.356846	0.00202419	0.0449763	22.5533	30.8733
ASTE000599	Lectin C-type	0.848	-0.237532	0.0020267	0.0449763	99.3267	82.91
ASTE011445	RNA recognition motif	0.794	-0.333025	0.00205687	0.0451529	11.2567	8.19667
ASTE000162	-	1.261	0.334345	0.00204914	0.0451529	168.403	221.933
ASTE011507	Carbohydrate/starch-binding module	1.226	0.294118	0.00204525	0.0451529	95.1	120.877
ASTE003038	AMP-binding enzyme	1.353	0.436515	0.00206222	0.0451529	4.16	6.31333
ASTE004883	PDZ domain	0.81	-0.304107	0.00206061	0.0451529	20.62	17.0333
ASTE003055	Acyl transferase	0.703	-0.508703	0.00204261	0.0451529	118	66.88
ASTE008413	Immunoglobulin domain	1.213	0.278885	0.00218095	0.0475409	86.61	112.217
ASTE001306	Acetyltransferase	0.832	-0.265479	0.00218044	0.0475409	147.363	125.563
ASTE010045	Tetraspanin	0.811	-0.3015	0.0021886	0.047602	127.803	102.21
ASTE009507	Glutamate-gated chloride	0.723	-0.467232	0.00219352	0.0476037	2.59667	1.78333
ASTE011390	-	0.734	-0.445819	0.00221137	0.0478854	12.1833	8.12333
ASTE007330	-	0.78	-0.358572	0.00221645	0.0478899	42.0233	35.3433
ASTE010010	Abhydro_lipase	0.817	-0.292296	0.00227574	0.0490631	372.717	300.953
ASTE009746	RNA pseudouridylate synthase	0.842	-0.247688	0.00228873	0.0491276	10.9067	9.03667
ASTE009782	Peptidase	1.395	0.480189	0.00228553	0.0491276	10.7567	18.4933
ASTE002268	-	0.719	-0.4762	0.00229837	0.0492273	33.1667	21.3533
ASTE009531	F-box	0.801	-0.32037	0.00231986	0.0495794	6.53	5.08333

### Sheet: 1dpi
Gene_id	Gene description	FC(G/S)	Log2FC(G/S)	Pvalue	Padjust	raw counts_-1dpi_S	raw counts_1dpi_G
ASTE010380	-	0.259	-1.94629	3.88425e-19	3.73665e-16	28.3267	5.08333
ASTE006324	Pancreatic lipase-related protein 2	0.274	-1.86863	2.56753e-11	5.14575e-09	5.21667	0.403333
ASTE010488	-	0.305	-1.71324	3.25831e-13	1.11946e-10	1711.93	366.82
ASTE010489	-	0.311	-1.6842	4.37618e-14	2.21573e-11	2033.11	475.03
ASTE005967	UTP--glucose-1-phosphate uridylyltransferase	0.318	-1.65139	1.1235e-35	1.08081e-31	181.463	78.9167
ASTE006741	Facilitated trehalose transporter Tret1	0.32	-1.64458	1.68768e-27	5.41184e-24	46.78	14.64
ASTE015132	-	0.332	-1.59148	1.99426e-21	3.19746e-18	1617.63	473.28
ASTE008296	TPPP family protein	0.333	-1.58828	3.33021e-09	4.05527e-07	4.05333	0.716667
ASTE006502	Sorbitol dehydrogenase	0.358	-1.48237	1.00844e-19	1.07791e-16	67.6833	21.11
ASTE004102	Synaptic vesicle glycoprotein	0.36	-1.47494	1.53597e-08	1.36815e-06	4.37	0.983333
ASTE005468	Allantoinase	0.361	-1.4701	1.70853e-07	1.04025e-05	5.7	0.403333
ASTE005920	SLIT and NTRK-like protein	0.367	-1.44455	6.62773e-08	4.68814e-06	5.62	1.20667
ASTE010743	Angiopoietin-related protein	0.367	-1.44449	9.5407e-15	5.39891e-12	64.5267	20.55
ASTE000363	aldehyde dehydrogenase(ALDH)	1.936	0.953616	7.09322e-08	4.90912e-06	310.916	602.158
ASTE005077	Bifunctional trehalose-6-phosphate synthase/phosphatase	0.372	-1.42613	2.43515e-12	6.33139e-10	86.9633	28.2133
ASTE016003	Cytochrome P450	0.383	-1.38485	1.45649e-07	9.03964e-06	17.3833	4.20667
ASTE007052	-	0.388	-1.36699	1.07375e-09	1.58915e-07	19.2367	5.87667
ASTE016273	Sorbitol dehydrogenase	0.392	-1.3518	5.95055e-09	6.13184e-07	12.1633	3.63667
ASTE001669	-	0.392	-1.35156	9.95106e-07	4.45252e-05	53.8967	11.04
ASTE003823	Leucine-rich repeat neuronal protein	0.396	-1.33756	1.91499e-06	7.80601e-05	7.28	1.27667
ASTE016378	Xanthine dehydrogenase	0.397	-1.33333	1.05628e-23	2.54035e-20	44.1267	16.3467
ASTE005235	-	0.397	-1.33245	4.95261e-21	6.8063e-18	638.183	239.757
ASTE016274	Sorbitol dehydrogenase	0.403	-1.31062	2.36666e-08	2.0148e-06	260.92	79.3233
ASTE008058	Argininosuccinate synthase	0.407	-1.29683	1.07197e-06	4.70884e-05	25.7933	6.56
ASTE001163	Branched-chain-amino-acid aminotransferase	0.41	-1.28548	7.38307e-17	5.46347e-14	337.84	126.933
ASTE010403	-	0.415	-1.26782	6.74328e-14	3.08906e-11	96.3733	36.42
ASTE007011	V-ATPase_C	1.386	0.471059	3.80263e-09	4.34832e-07	63.4767	87.9867
ASTE002493(K01810)	Glucose-6-phosphate isomerase(GPI)	0.62	-0.688117	5.8005e-06	0.000198134	48.0427	29.8183
ASTE006890	-	0.425	-1.23485	1.00287e-06	4.46648e-05	109.06	34.36
ASTE010287	-	0.425	-1.23348	4.1588e-11	7.84464e-09	1297.42	377.57
ASTE006599	V-ATPase_G1	0.702	-0.509425	3.39316e-08	2.81398e-06	204.607	143.737
ASTE016217	Luciferin 4-monooxygenase	0.438	-1.19004	7.92313e-07	3.66445e-05	54.8633	18.21
ASTE007986	V-ATPase_G2	0.48	-1.05689	6.76029e-07	3.25464e-05	53.4533	25.6933
ASTE001859	Calpain-B	0.443	-1.17521	1.20101e-09	1.69908e-07	11.4733	4.42333
ASTE002401	Phosphoglycerate mutase 2(PGAM2)	1.873	0.906018	1.91152e-06	7.80601e-05	5.111	9.57733
ASTE003052	Fructose-1,6-bisphosphatase 1	2.122	1.086	1.07316e-05	0.000323631	119.143	252.922
ASTE001419	-	0.46	-1.11968	3.24565e-05	0.000762348	7.39667	2.63
ASTE011526	Phosphoserine phosphatase	0.462	-1.11382	3.79323e-08	3.09245e-06	230.16	104.553
ASTE014127	-	0.464	-1.1078	8.34483e-05	0.00157406	7.84667	1.41333
ASTE002794	Peptidyl-prolyl cis-trans isomerase	0.468	-1.09593	6.33976e-09	6.41984e-07	5.76667	2.18333
ASTE011177	RNA-binding protein	0.468	-1.09441	1.10204e-06	4.81894e-05	4.57667	1.75667
ASTE015956	Odorant receptor	0.468	-1.0941	4.99953e-06	0.000174259	11.8733	4.36333
ASTE010779	Cytosolic 10-formyltetrahydrofolate dehydrogenase	0.47	-1.08943	8.1342e-05	0.00154683	2.15	0.596667
ASTE016092	Acetyl-CoA carboxylase 1	0.354	-1.49504	5.77822e-05	0.00118172	55.695	19.759
ASTE004443	Aconitase	0.767	-0.382119	9.67725e-05	0.00176638	92.1797	70.7303
ASTE009556	Farnesol dehydrogenase	0.476	-1.07097	5.76596e-08	4.33348e-06	68.48	28.89
ASTE011383	Malate dehydrogenase	0.77	-0.377018	0.000122054	0.00209298	206.204	158.783
ASTE006277	Glyceraldehyde-3-phosphate dehydrogenase 2	0.603	-0.728061	1.32191e-09	1.84301e-07	1047.35	632.298
ASTE001475	Serine protease inhibitor	0.479	-1.06248	0.000167572	0.00258755	104.44	24.2567
ASTE007661	Peptidyl-prolyl cis-trans isomerase	0.481	-1.05669	2.15561e-05	0.000544277	30.1133	11.0233
ASTE004316	Cytosolic carboxypeptidase	0.484	-1.0472	2.64542e-18	2.12075e-15	46.82	32.1733
ASTE015097	-	0.484	-1.0464	1.40678e-05	0.000394556	1.55	0.593333
ASTE002667	Aconitate hydratase	0.593	-0.751754	5.96351e-08	4.37931e-06	147.701	87.717
ASTE007877	-	0.491	-1.02717	2.58945e-06	0.000100375	8.96667	3.71667
ASTE003684	Bifunctional methylenetetrahydrofolate dehydrogenase	0.491	-1.02626	1.89596e-06	7.79449e-05	71.0967	30.3967
ASTE004010	Allantoicase	0.492	-1.02359	0.000165113	0.00255779	11.3133	3.60667
ASTE016272	Sorbitol dehydrogenase	0.494	-1.0179	0.000105561	0.0018796	239.253	15.6033
ASTE004155	GMPPB	2.727	1.4474	4.3982e-07	2.27477e-05	77.6417	211.742
ASTE005408	Aldose reductase	0.496	-1.01084	2.29241e-13	8.16776e-11	100.807	47.2533
ASTE006138	Myrosinase	0.497	-1.009	4.87313e-07	2.46734e-05	11.1867	4.87333
ASTE006432	Nuclear factor interleukin-3-regulated protein	0.497	-1.00834	1.37279e-12	4.0019e-10	20.25	9.27667
ASTE004882	Purine nucleoside phosphorylase	0.498	-1.0072	2.33997e-07	1.37259e-05	191.757	85.8533
ASTE002618	PGRPLC	0.722	-0.46906	0.000335595	0.00442767	35.713	25.8003
ASTE001228	Phosphoglucomutase	0.5	-1.00069	2.85975e-12	7.23969e-10	45.3233	21.28
ASTE003662	Serine protease Hayan	2.015	1.01092	1.26404e-07	8.053e-06	485.47	1074.25
ASTE002696	Kynurenine formamidase	2.023	1.01642	1.76683e-09	2.36068e-07	65.5467	142.123
ASTE002958	Translocon-associated protein	2.033	1.02368	2.12755e-13	8.07421e-11	670.857	1435.29
ASTE010960	Coatomer subunit alpha	2.05	1.03594	9.22711e-09	8.70243e-07	16.25	35.9633
ASTE005137	Protein transport protein Sec61	2.07	1.04935	2.13012e-11	4.45473e-09	485.827	1150.85
ASTE000564	V-ATPase_H_N2	0.648	-0.624662	0.000164975	0.00255779	55.08	35.7233
ASTE011591	Probable E3 ubiquitin-protein ligase	2.091	1.0645	4.53531e-06	0.000163407	11.8433	30.09
ASTE010250	Protein letha	2.107	1.07523	0.000140628	0.00230366	46.8867	216.877
ASTE011463	Methylthioribose-1-phosphate isomerase	2.11	1.0775	7.34679e-06	0.000237967	4.69667	12.4367
ASTE008814	D-3-phosphoglycerate dehydrogenase	2.112	1.0788	3.55768e-12	8.77561e-10	84.17	186.933
ASTE010051	insulin like peptide 3	1.637	0.711886	0.000126189	0.002135	9.39633	15.3907
ASTE015865	Cytochrome P450	2.115	1.08099	1.38923e-06	5.88739e-05	12.49	31.1733
ASTE004697	Mannose-1-phosphate guanyltransferase alpha(GMPPA)	1.741	0.799941	2.10976e-11	4.45473e-09	41.2943	71.8947
ASTE007108	Cecropin	0.691	-0.531526	4.97975e-08	3.83242e-06	1609.6	1113.56
ASTE003094	Facilitated trehalose transporter Tret1	0.168	-2.56809	7.46878e-05	0.00144858	50.2253	8.46933
ASTE010050	insulin like peptide 4	5.869	2.55326	1.67575e-05	0.000454104	2.56133	15.034
ASTE004155	Mannose-1-phosphate guanyltransferase beta	2.25	1.16973	5.95677e-07	2.92368e-05	100.693	281.027
ASTE005986	Phosphatidylserine decarboxylase proenzyme	2.264	1.17857	9.11167e-16	6.26102e-13	31.38	74.56
ASTE016107	Caudal	1.675	0.744455	1.33191e-05	0.000382478	13.2437	22.1877
ASTE001228	Phosphoglucomutase(PGM)	0.457	-1.12946	1.59112e-05	0.000434845	35.148	16.0657
ASTE003044	Inhibitor of nuclear factor kappa-B kinase subunit beta	0.449	-1.15201	1.29009e-05	0.000371577	16.9823	7.642
ASTE005410	Aldo/keto reductase(AKR1B1)	0.767	-0.381757	4.98153e-12	1.16884e-09	83.7127	64.2497
ASTE003958	Galactose-1-phosphate uridyl transferase(GALT)	0.563	-0.826689	7.78925e-08	5.31437e-06	134.403	75.7793
ASTE002295	Vitelline membrane protein	2.447	1.29115	9.64172e-08	6.35297e-06	46.8633	151.627
ASTE005918	-	2.454	1.29502	1.75878e-10	3.07627e-08	132.093	374.757
ASTE002296	Vitelline membrane protein	2.492	1.31734	2.21327e-09	2.87725e-07	1078.62	3353.22
ASTE006325	UDP-glucuronosyltransferase	2.647	1.40438	2.94013e-10	4.87656e-08	3.50667	11.58
ASTE008984	Membrane-bound alkaline phosphatase	2.719	1.44314	1.74104e-10	3.07627e-08	45.1233	154.897
ASTE011281	Defensin	0.754	-0.405859	8.44145e-09	8.12067e-07	3451.42	2605.09
ASTE006794	-	2.933	1.55228	3.38118e-13	1.12162e-10	16.92	61.89
ASTE010540	Serine protease	3.318	1.73012	4.3817e-15	2.66029e-12	236.7	1028.05
ASTE009458	SOCS	0.718	-0.476368	6.74114e-12	1.54404e-09	100.792	72.448
ASTE000165	Beta-galactosidase-1-like protein(GLB1L3)	2.569	1.3617	2.18222e-13	8.07421e-11	6.77567	17.4127
ASTE011209	Fructose-bisphosphate aldolase	0.767	-0.381757	4.42459e-15	2.66029e-12	83.7127	64.2497
